# The length of the expressed 3’ UTR is an intermediate molecular phenotype linking genetic variants to complex diseases

**DOI:** 10.1101/540088

**Authors:** Elisa Mariella, Federico Marotta, Elena Grassi, Stefano Gilotto, Paolo Provero

## Abstract

In the last decades, genome wide association studies (GWAS) have uncovered tens of thousands of associations between common genetic variants and complex diseases. However, these statistical associations can rarely be interpreted functionally and mechanistically. As the majority of the disease-associated variants are located far from coding sequences, even the relevant gene is often unclear. A way to gain insight into the relevant mechanisms is to study the genetic determinants of intermediate molecular phenotypes, such as gene expression and transcript structure. We propose a computational strategy to discover genetic variants affecting the relative expression of alternative 3’ untranslated region (UTR) isoforms, generated through alternative polyadenylation, a widespread post-transcriptional regulatory mechanism known to have relevant functional consequences. When applied to a large dataset in which whole genome and RNA sequencing data are available for 373 European individuals, 2,530 genes with alternative polyadenylation quantitative trait loci (apaQTL) were identified. We analyze and discuss possible mechanisms of action of these variants, and we show that they are significantly enriched in GWAS hits, in particular those concerning immune-related and neurological disorders. Our results point to an important role for genetically determined alternative polyadenylation in affecting predisposition to complex diseases, and suggest new ways to extract functional information from GWAS data.
