## Supplementary File 5 for "The length of the expressed 3’ UTR is an intermediate molecular phenotype linking genetic variants to complex diseases"

EFO_URI	EFO_TERM	EFO_PARENT_TERM	OR	95% CI	P-VALUE	FDR
EFO_0003756	autism_spectrum_disorder	Neurological_disorder	42.6	32.9-55.5	2.36e-174	2.12e-172
EFO_0000708	squamous_cell_lung_carcinoma	Cancer	26.1	15.7-43.3	1.29e-36	3.32e-35
EFO_0001071	lung_carcinoma	Cancer	18	12.7-25.2	9.63e-62	4.34e-60
EFO_0008378	mosquito_bite_reaction_size_measurement	Other_measurement	13.5	9.09-19.9	2.84e-39	8.51e-38
EFO_0008377	mosquito_bite_reaction_itch_intensity_measurement	Other_measurement	12	7.66-18.4	5.53e-29	1.11e-27
EFO_0006527	smoking_status_measurement	Other_measurement	11	7.36-16.1	2.09e-33	4.7e-32
EFO_0000692	schizophrenia	Neurological_disorder	10.6	9.01-12.4	1.25e-182	2.25e-180
EFO_0004645	response_to_vaccine	Response_to_drug	10.5	5.7-18.4	2.47e-15	3.17e-14
EFO_0005653	serum_metabolite_measurement	Other_measurement	8.49	4.07-16.4	1.26e-09	8.12e-09
EFO_0005116	urinary_metabolite_measurement	Other_measurement	8.27	3.96-16.1	2.32e-09	1.43e-08
EFO_0007904	susceptibility_to_childhood_ear_infection_measurement	Other_measurement	8.18	3.79-16.2	9.86e-09	5.38e-08
EFO_0007788	BMI-adjusted_waist-hip_ratio	Body_measurement	7.28	4.2-12.1	1.4e-13	1.57e-12
EFO_0004704	age_at_menopause	Other_measurement	7.04	3.62-12.8	8.98e-10	6.21e-09
EFO_0000180	HIV-1_infection	Other_disease	6.51	3.75-10.8	2.28e-12	2.05e-11
EFO_0007937	blood_protein_measurement	Other_measurement	6.49	5.11-8.16	1.24e-55	4.45e-54
EFO_0004308	leukocyte_count	Hematological_measurement	6.37	3.76-10.3	4.96e-13	5.25e-12
EFO_0007006	depressive_symptom_measurement	Other_measurement	6.32	2.96-12.3	2.78e-07	1.18e-06
EFO_0007924	tonsillectomy_risk_measurement	Other_measurement	6.27	3.16-11.5	1.84e-08	9.19e-08
EFO_0000571	lung_adenocarcinoma	Cancer	5.95	3-10.9	4.34e-08	2.11e-07
EFO_0003892	pulmonary_function_measurement	Other_measurement	5.45	2.84-9.69	4.63e-08	2.19e-07
EFO_0007991	eosinophil_percentage_of_white_cells	Hematological_measurement	5.41	2.74-9.84	1.68e-07	7.75e-07
EFO_0004458	c-reactive_protein_measurement	Inflammatory_measurement	5.37	2.63-10	6.79e-07	2.55e-06
EFO_0003885	multiple_sclerosis	Neurological_disorder	5.36	3.48-7.98	1.8e-15	2.5e-14
EFO_0001359	type_i_diabetes_mellitus	Immune_system_disorder	5.28	2.89-9.02	7.81e-09	4.53e-08
EFO_0003785	allergy	Immune_system_disorder	5.26	2.88-9	8.27e-09	4.65e-08
EFO_0004343	waist-hip_ratio	Body_measurement	5.21	2.55-9.74	1.06e-06	3.82e-06
EFO_0005664	blood_metabolite_measurement	Other_measurement	5.06	2.94-8.26	5.99e-10	4.31e-09
EFO_0004509	hemoglobin_measurement	Hematological_measurement	5.04	2.56-9.14	4.79e-07	1.92e-06
EFO_0007986	reticulocyte_count	Hematological_measurement	4.91	3.01-7.64	1.58e-11	1.3e-10
EFO_0002690	systemic_lupus_erythematosus	Immune_system_disorder	4.88	3.29-7.02	2.04e-16	3.06e-15
EFO_0003761	unipolar_depression	Neurological_disorder	4.86	3.51-6.6	7.21e-23	1.3e-21
EFO_0004337	intelligence	Biological_process	4.82	4.03-5.73	5.2e-69	3.12e-67
EFO_0007994	neutrophil_percentage_of_granulocytes	Hematological_measurement	4.77	2.27-9.05	7.81e-06	2.65e-05
EFO_0000270	asthma	Other_disease	4.74	3.02-7.16	1.42e-12	1.34e-11
EFO_0004528	mean_corpuscular_hemoglobin_concentration	Hematological_measurement	4.63	1.56-11.2	0.00188	0.00477
EFO_0000685	rheumatoid_arthritis	Immune_system_disorder	4.48	2.69-7.1	1.06e-09	7.09e-09
EFO_0007996	eosinophil_percentage_of_granulocytes	Hematological_measurement	4.35	2.08-8.21	2.15e-05	7.16e-05
EFO_0000274	atopic_eczema	Immune_system_disorder	4.28	1.74-9.06	0.000452	0.00131
EFO_0007993	lymphocyte_percentage_of_white_cells	Hematological_measurement	4.27	1.6-9.56	0.00116	0.00298
EFO_0006340	mean_arterial_pressure	Other_measurement	4.21	2.28-7.24	8.96e-07	3.29e-06
EFO_0004611	low_density_lipoprotein_cholesterol_measurement	Lipid_or_lipoprotein_measurement	4.21	2.22-7.35	2.11e-06	7.29e-06
EFO_0007660	neuroticism_measurement	Other_measurement	4.18	2.54-6.54	2.39e-09	1.43e-08
EFO_0000729	ulcerative_colitis	Digestive_system_disorder	4.17	2.7-6.19	1.22e-11	1.04e-10
EFO_0008002	physical_activity_measurement	Other_measurement	4.13	2.45-6.59	1.69e-08	8.69e-08
EFO_0004842	eosinophil_count	Hematological_measurement	4.13	2.57-6.32	5.18e-10	3.89e-09
EFO_0004587	lymphocyte_count	Hematological_measurement	4.12	1.97-7.76	4.14e-05	0.000131
EFO_0007990	neutrophil_percentage_of_white_cells	Hematological_measurement	3.93	1.48-8.74	0.00209	0.00508
EFO_0004305	erythrocyte_count	Hematological_measurement	3.9	2.2-6.46	5.87e-07	2.25e-06
EFO_0008343	sex_interaction_measurement	Other_measurement	3.86	1.77-7.51	0.000215	0.000646
EFO_0000289	bipolar_disorder	Neurological_disorder	3.83	2.51-5.62	4.78e-11	3.74e-10
EFO_0004339	body_height	Body_measurement	3.8	2.66-5.28	1.79e-14	2.14e-13
EFO_0000305	breast_carcinoma	Cancer	3.77	2.71-5.11	1.96e-16	3.06e-15
EFO_0005192	red_blood_cell_distribution_width	Hematological_measurement	3.75	1.73-7.22	0.000241	0.000712
EFO_0004526	mean_corpuscular_volume	Hematological_measurement	3.71	2.3-5.71	1.32e-08	6.99e-08
EFO_0004527	mean_corpuscular_hemoglobin	Hematological_measurement	3.7	2.17-5.93	2.9e-07	1.19e-06
EFO_0004286	venous_thromboembolism	Cardiovascular_disease	3.66	1.08-9.38	0.0158	0.0316
EFO_0003767	inflammatory_bowel_disease	Digestive_system_disorder	3.6	2.15-5.7	2.27e-07	9.98e-07
EFO_0007789	BMI-adjusted_waist_circumference	Body_measurement	3.59	1.73-6.72	0.000194	0.000591
EFO_0004309	platelet_count	Hematological_measurement	3.57	2.13-5.66	2.81e-07	1.18e-06
EFO_0004623	fibrinogen_measurement	Hematological_measurement	3.55	1.04-9.2	0.0193	0.0382
EFO_0004348	hematocrit	Hematological_measurement	3.55	1.77-6.44	0.000106	0.000329
EFO_0000095	chronic_lymphocytic_leukemia	Cancer	3.54	1.55-7.08	0.000957	0.00257
EFO_0004574	total_cholesterol_measurement	Lipid_or_lipoprotein_measurement	3.53	1.87-6.11	2.46e-05	7.9e-05
EFO_0009268	family_history_of_Alzheimer’s_disease	Other_trait	3.51	1.62-6.74	0.000479	0.00137
EFO_0008007	age_at_assessment	Other_measurement	3.47	1.42-7.29	0.00242	0.0058
EFO_0007984	platelet_distribution_width	Hematological_measurement	3.36	1.55-6.46	0.000734	0.002
EFO_0001065	endometriosis	Other_disease	3.34	0.984-8.61	0.0251	0.048
EFO_0007987	granulocyte_count	Hematological_measurement	3.27	1.43-6.52	0.00191	0.00477
EFO_0002508	parkinsons_disease	Neurological_disorder	3.24	1.57-6	0.000505	0.00142
EFO_0007869	wellbeing_measurement	Other_measurement	3.24	1.5-6.21	0.00104	0.00274
EFO_0001060	celiac_disease	Digestive_system_disorder	3.22	1.42-6.38	0.00202	0.00497
EFO_0008393	reaction_time_measurement	Other_measurement	3.14	1.95-4.8	5.64e-07	2.21e-06
EFO_0000384	crohns_disease	Digestive_system_disorder	3.1	1.97-4.66	2.15e-07	9.68e-07
EFO_0005090	basophil_count	Inflammatory_measurement	2.9	1.71-4.62	2.28e-05	7.46e-05
EFO_0004518	serum_creatinine_measurement	Other_measurement	2.89	1.28-5.68	0.00478	0.0107
EFO_0007988	myeloid_white_cell_count	Hematological_measurement	2.85	1.18-5.88	0.00946	0.02
EFO_0004612	high_density_lipoprotein_cholesterol_measurement	Lipid_or_lipoprotein_measurement	2.84	1.48-4.97	0.00068	0.00188
EFO_0006336	diastolic_blood_pressure	Other_measurement	2.81	1.81-4.18	1.26e-06	4.44e-06
EFO_0004340	body_mass_index	Body_measurement	2.74	2.05-3.58	1.39e-12	1.34e-11
EFO_0007985	plateletcrit	Hematological_measurement	2.73	1.27-5.17	0.00462	0.0105
EFO_0004761	uric_acid_measurement	Cardiovascular_measurement	2.62	1.01-5.64	0.0258	0.0488
EFO_0004833	neutrophil_count	Hematological_measurement	2.58	1.2-4.88	0.00752	0.0164
EFO_0005091	monocyte_count	Hematological_measurement	2.57	1.2-4.85	0.00754	0.0164
EFO_0005093	hip_circumference	Body_measurement	2.49	1.1-4.86	0.0148	0.03
EFO_0001663	prostate_carcinoma	Cancer	2.42	1.3-4.13	0.00245	0.0058
EFO_0004695	intraocular_pressure_measurement	Other_measurement	2.29	1.12-4.19	0.0126	0.0264
EFO_0000275	atrial_fibrillation	Cardiovascular_disease	2.28	1.11-4.16	0.0132	0.027
EFO_0006335	systolic_blood_pressure	Other_measurement	2.24	1.33-3.54	0.00113	0.00296
EFO_0004318	smoking_behavior	Biological_process	2.19	1.26-3.54	0.00274	0.00642
EFO_0004703	age_at_menarche	Other_measurement	2.16	1.06-3.95	0.0203	0.0397
EFO_0004713	FEV/FEC_ratio	Other_measurement	2.1	1.23-3.34	0.00349	0.00806
EFO_0000676	psoriasis	Immune_system_disorder	2.08	1.15-3.46	0.00898	0.0192
EFO_0003898	ankylosing_spondylitis	Immune_system_disorder	2.04	1.03-3.61	0.0243	0.047
EFO_0000378	coronary_artery_disease	Cardiovascular_disease	1.97	1.17-3.09	0.00603	0.0134
EFO_0001360	type_ii_diabetes_mellitus	Metabolic_disorder	1.84	1.1-2.89	0.0131	0.027
