## Supplementary File 6 for "The length of the expressed 3’ UTR is an intermediate molecular phenotype linking genetic variants to complex diseases"

EFO_URI	EFO_TERM	EFO_PARENT_TERM	OR	95% CI	P-VALUE	FDR
EFO_0000708	squamous_cell_lung_carcinoma	Cancer	13.7	6.47-27	4.27e-13	7.82e-12
EFO_0005653	serum_metabolite_measurement	Other_measurement	11.9	5.71-23.1	2.12e-12	3.22e-11
EFO_0005116	urinary_metabolite_measurement	Other_measurement	11.5	5.5-22.4	5.32e-12	7.45e-11
EFO_0003756	autism_spectrum_disorder	Neurological_disorder	10.7	6.92-16	7.05e-29	4.28e-27
EFO_0001071	lung_carcinoma	Cancer	8.65	5.14-13.9	1.03e-17	3.75e-16
EFO_0008378	mosquito_bite_reaction_size_measurement	Other_measurement	7.5	4.2-12.6	4.3e-13	7.82e-12
EFO_0006527	smoking_status_measurement	Other_measurement	7.28	4.22-11.9	3.65e-14	9.5e-13
EFO_0007006	depressive_symptom_measurement	Other_measurement	6.9	2.97-14.1	8.67e-07	6.07e-06
EFO_0004704	age_at_menopause	Other_measurement	6.82	3.1-13.4	1.93e-07	1.4e-06
EFO_0005664	blood_metabolite_measurement	Other_measurement	6.62	3.78-10.9	1.96e-12	3.22e-11
EFO_0004528	mean_corpuscular_hemoglobin_concentration	Hematological_measurement	6.41	2.15-15.5	0.000167	0.000689
EFO_0007788	BMI-adjusted_waist-hip_ratio	Body_measurement	6.2	3.15-11.2	1.29e-08	1.02e-07
EFO_0004343	waist-hip_ratio	Body_measurement	5.87	2.67-11.5	1.45e-06	9.8e-06
EFO_0006340	mean_arterial_pressure	Other_measurement	5.82	3.15-10	1.84e-09	1.68e-08
EFO_0007994	neutrophil_percentage_of_granulocytes	Hematological_measurement	5.34	2.33-10.7	1.27e-05	7.47e-05
EFO_0004337	intelligence	Biological_process	5.18	4.24-6.26	9.55e-62	1.74e-59
EFO_0004286	venous_thromboembolism	Cardiovascular_disease	5.16	1.52-13.2	0.00228	0.0064
EFO_0004527	mean_corpuscular_hemoglobin	Hematological_measurement	5.14	3.02-8.25	1.39e-10	1.68e-09
EFO_0007991	eosinophil_percentage_of_white_cells	Hematological_measurement	4.96	2.17-9.91	2.79e-05	0.000159
EFO_0007993	lymphocyte_percentage_of_white_cells	Hematological_measurement	4.94	1.68-11.7	0.000959	0.00319
EFO_0007986	reticulocyte_count	Hematological_measurement	4.91	2.79-8.09	3.74e-09	3.24e-08
EFO_0000692	schizophrenia	Neurological_disorder	4.89	3.8-6.2	3.57e-37	3.25e-35
EFO_0008377	mosquito_bite_reaction_itch_intensity_measurement	Other_measurement	4.81	2.22-9.23	1.21e-05	7.37e-05
EFO_0004309	platelet_count	Hematological_measurement	4.7	2.76-7.52	1.11e-09	1.13e-08
EFO_0008343	sex_interaction_measurement	Other_measurement	4.68	2.04-9.38	5.81e-05	0.000286
EFO_0004305	erythrocyte_count	Hematological_measurement	4.67	2.54-7.95	9.2e-08	6.98e-07
EFO_0005192	red_blood_cell_distribution_width	Hematological_measurement	4.66	2.05-9.25	4.97e-05	0.000251
EFO_0007660	neuroticism_measurement	Other_measurement	4.61	2.66-7.5	5.56e-09	4.6e-08
EFO_0004509	hemoglobin_measurement	Hematological_measurement	4.56	2-9.08	6.86e-05	0.00032
EFO_0004526	mean_corpuscular_volume	Hematological_measurement	4.53	2.71-7.15	8.28e-10	9.42e-09
EFO_0007990	neutrophil_percentage_of_white_cells	Hematological_measurement	4.51	1.54-10.6	0.00174	0.00512
EFO_0004611	low_density_lipoprotein_cholesterol_measurement	Lipid_or_lipoprotein_measurement	4.47	2.16-8.28	1.02e-05	6.6e-05
EFO_0007789	BMI-adjusted_waist_circumference	Body_measurement	4.43	2.04-8.49	3.43e-05	0.000189
EFO_0003785	allergy	Immune_system_disorder	4.34	2.01-8.3	3.99e-05	0.000214
EFO_0009268	family_history_of_Alzheimer’s_disease	Other_trait	4.31	1.9-8.54	0.000114	0.000494
EFO_0007996	eosinophil_percentage_of_granulocytes	Hematological_measurement	4.21	1.74-8.68	0.000372	0.00141
EFO_0007937	blood_protein_measurement	Other_measurement	4.18	2.99-5.68	1.64e-18	7.45e-17
EFO_0004339	body_height	Body_measurement	4.16	2.8-5.96	1.31e-13	2.99e-12
EFO_0008393	reaction_time_measurement	Other_measurement	4.14	2.55-6.39	1.12e-09	1.13e-08
EFO_0004458	c-reactive_protein_measurement	Inflammatory_measurement	4.07	1.55-8.86	0.00129	0.00406
EFO_0008007	age_at_assessment	Other_measurement	4.05	1.54-8.88	0.00143	0.00439
EFO_0004348	hematocrit	Hematological_measurement	3.97	1.84-7.57	0.00011	0.000488
EFO_0007869	wellbeing_measurement	Other_measurement	3.94	1.74-7.78	0.00028	0.00111
EFO_0007985	plateletcrit	Hematological_measurement	3.77	1.75-7.15	0.000181	0.000734
EFO_0004541	a1c_measurement	Other_measurement	3.73	1.11-9.38	0.013	0.0296
EFO_0004761	uric_acid_measurement	Cardiovascular_measurement	3.64	1.4-7.84	0.00283	0.00768
EFO_0007984	platelet_distribution_width	Hematological_measurement	3.59	1.49-7.36	0.00145	0.00439
EFO_0004354	circadian_rhythm	Biological_process	3.58	1.23-8.27	0.00735	0.0181
EFO_0003761	unipolar_depression	Neurological_disorder	3.57	2.3-5.29	1.75e-09	1.67e-08
EFO_0004518	serum_creatinine_measurement	Other_measurement	3.54	1.47-7.21	0.00157	0.00467
EFO_0008002	physical_activity_measurement	Other_measurement	3.51	1.83-6.15	4.12e-05	0.000214
EFO_0004340	body_mass_index	Body_measurement	3.51	2.6-4.64	1.28e-17	3.88e-16
EFO_0007878	alcohol_consumption_measurement	Other_measurement	3.48	1.2-8.02	0.00857	0.0205
EFO_0000305	breast_carcinoma	Cancer	3.45	2.31-4.94	1.39e-10	1.68e-09
EFO_0005093	hip_circumference	Body_measurement	3.44	1.52-6.73	0.000966	0.00319
EFO_0004308	leukocyte_count	Hematological_measurement	3.41	1.51-6.68	0.00109	0.00349
EFO_0004574	total_cholesterol_measurement	Lipid_or_lipoprotein_measurement	3.39	1.58-6.38	0.000523	0.0019
EFO_0001060	celiac_disease	Digestive_system_disorder	3.32	1.28-7.13	0.00527	0.0133
EFO_0004612	high_density_lipoprotein_cholesterol_measurement	Lipid_or_lipoprotein_measurement	3.29	1.6-6	0.000358	0.00139
EFO_0004842	eosinophil_count	Hematological_measurement	3.22	1.73-5.49	6.43e-05	0.000308
EFO_0003884	chronic_kidney_disease	Other_disease	3.19	1.33-6.46	0.00349	0.00933
EFO_0002690	systemic_lupus_erythematosus	Immune_system_disorder	3.19	1.83-5.17	1.09e-05	6.87e-05
EFO_0000275	atrial_fibrillation	Cardiovascular_disease	3.16	1.54-5.77	0.000535	0.00191
EFO_0003767	inflammatory_bowel_disease	Digestive_system_disorder	3.14	1.64-5.46	0.000162	0.000687
EFO_0002508	parkinsons_disease	Neurological_disorder	3.14	1.31-6.36	0.00398	0.0105
EFO_0003885	multiple_sclerosis	Neurological_disorder	2.87	1.45-5.08	0.000866	0.00297
EFO_0000289	bipolar_disorder	Neurological_disorder	2.85	1.61-4.67	0.000102	0.000466
EFO_0005208	glomerular_filtration_rate	Other_measurement	2.77	1.16-5.58	0.00998	0.0236
EFO_0004318	smoking_behavior	Biological_process	2.68	1.48-4.46	0.000397	0.00147
EFO_0004584	mean_platelet_volume	Hematological_measurement	2.68	1.19-5.18	0.00763	0.0185
EFO_0003898	ankylosing_spondylitis	Immune_system_disorder	2.56	1.25-4.64	0.00449	0.0115
EFO_0004695	intraocular_pressure_measurement	Other_measurement	2.52	1.13-4.87	0.0121	0.0282
EFO_0000729	ulcerative_colitis	Digestive_system_disorder	2.52	1.32-4.35	0.0022	0.00624
EFO_0000384	crohns_disease	Digestive_system_disorder	2.48	1.37-4.13	0.00109	0.00349
EFO_0006336	diastolic_blood_pressure	Other_measurement	2.46	1.42-3.97	0.000554	0.00194
EFO_0004268	sclerosing_cholangitis	Digestive_system_disorder	2.46	1.1-4.74	0.0146	0.0328
EFO_0000676	psoriasis	Immune_system_disorder	2.46	1.29-4.24	0.00279	0.00768
EFO_0005090	basophil_count	Inflammatory_measurement	2.45	1.25-4.33	0.00437	0.0114
EFO_0004703	age_at_menarche	Other_measurement	2.38	1.06-4.59	0.0189	0.0418
EFO_0000270	asthma	Other_disease	2.37	1.12-4.4	0.0127	0.0292
EFO_0000378	coronary_artery_disease	Cardiovascular_disease	2.28	1.29-3.71	0.00214	0.00619
EFO_0006335	systolic_blood_pressure	Other_measurement	2.23	1.21-3.77	0.00533	0.0133
